# A FIJI Macro for quantifying pattern in extracellular matrix

**DOI:** 10.1101/867507

**Authors:** Esther Wershof, Danielle Park, David J Barry, Robert P Jenkins, Antonio Rullan, Anna Wilkins, Ioannis Roxanis, Kurt I Anderson, Paul A Bates, Erik Sahai

## Abstract

Diverse extracellular matrix patterns are observed in both normal and pathological tissue. However, most current tools for quantitative analysis focus on a single aspect of matrix patterning. Thus, an automated pipeline that simultaneously quantifies a broad range of metrics and enables a comprehensive description of varied matrix patterns is needed. To this end we have developed an ImageJ plugin called TWOMBLI, which stands for <u>T</u>he <u>W</u>orkflow <u>O</u>f <u>M</u>atrix <u>B</u>io<u>L</u>ogy <u>I</u>nformatics. TWOMBLI is designed to be quick, versatile and easy-to-use particularly for non-computational scientists. TWOMBLI can be downloaded from https://github.com/wershofe/TWOMBLI together with detailed documentation. Here we present an overview of the pipeline together with examples from a wide range of contexts where matrix patterns are generated.
