## Supplementary material for "A FIJI Macro for quantifying pattern in extracellular matrix": TableS1

PCA Identifier	Image	CAF	Line width	Area (microns^2)	Lacunarity	Total Length (microns)	Endpoints	HGU (microns)	Branchpoints	Box-Counting Fractal Dimension	Curvature	% High Density Matrix	Alignment	TotalImageArea	Norm End	Norm Branch	End/Branch	Norm Area	Length/Area
1	MAF2_10x.png	MAF2	LW4	109093	7.612	72019	1378	52.263	1691	1.633	35.147	0.995	0.2039	1048576	0.019133995	0.023479915	0.814902425	0.104039192	0.660161514
2	MAF2_10x2048.png	MAF2	LW4	402631	8.417	273224	5496	49.713	5581	1.657	59.919	0.995	0.2034	4194304	0.020115463	0.020426463	0.984769755	0.095994711	0.678596531
3	MAF2_10xover.png	MAF2	LW4	500445	6.381	312033	4383	71.192	9815	1.695	88.12	0.994	0.1601	4194304	0.014046522	0.031455006	0.446561386	0.119315386	0.623511075
4	MAF2_10xunder.png	MAF2	LW4	94419	42.422	74256	1761	42.167	260	1.4	27.542	0.995	0.3603	4194304	0.023715228	0.003501401	6.773076923	0.022511244	0.786451879
5	MAF2_20widepinhole.png	MAF2	LW4	450972	7.301	290096	5057	57.365	7513	1.677	58.446	0.994	0.1766	4194304	0.017432232	0.025898323	0.67309996	0.107520103	0.643268318
6	MAF2_20x.png	MAF2	LW4	492136	6.523	314654	4974	63.26	9166	1.692	50.756	0.995	0.1842	4194304	0.015807777	0.02913041	0.542657648	0.117334366	0.639363916
7	MAF2_20xfocusII.png	MAF2	LW4	485793	6.634	311500	4810	64.761	9069	1.689	98.863	0.995	0.1866	4194304	0.015441392	0.029113965	0.530378211	0.115822077	0.641219614
8	MAF2_20xZa.png	MAF2	LW4	492794	6.511	314521	5011	62.766	9374	1.692	55.72	0.994	0.1697	4194304	0.015932193	0.029804051	0.534563687	0.117491245	0.638240319
9	MAF2_20xZb.png	MAF2	LW4	502554	6.346	319648	4915	65.035	9815	1.695	21.648	0.994	0.1826	4194304	0.015376336	0.030705651	0.500764137	0.119818211	0.636047072
10	MAF2_20xZc.png	MAF2	LW4	400893	8.462	268193	4827	55.561	6142	1.656	65.765	0.994	0.2205	4194304	0.017998236	0.022901418	0.785900358	0.095580339	0.668988982
11	MAF2_20xZ_Maximumintensityprojection.png	MAF2	LW4	506012	6.289	321122	4842	66.32	9666	1.697	0	0.994	0.1862	4194304	0.015078408	0.030100709	0.500931099	0.120642662	0.634613408
12	MAF2_20xZ_Maximumintensityprojection1024.png	MAF2	LW4	135346	5.747	83773	1120	74.797	2871	1.67	0	0.994	0.1819	1048576	0.01336952	0.034271185	0.390107976	0.129076004	0.618954384
13	MAF2_20xZ_Maximumintensityprojection512.png	MAF2	LW4	34468	5.605	20999	245	85.71	789	1.642	62.382	0.995	0.1754	262144	0.01166725	0.037573218	0.310519645	0.131484985	0.609231751
14	MAF2_20xZ_MaximumintensityprojectionGB2.png	MAF2	LW4	248683	14.866	185877	4478	41.509	1782	1.573	59.251	0.995	0.257	4194304	0.024091161	0.009586985	2.512906846	0.059290648	0.747445543
15	MAF2_20xZ_MaximumintensityprojectionGB3.png	MAF2	LW4	102145	39.062	81589	1687	48.363	208	1.412	48.125	0.994	0.3203	4194304	0.020676964	0.002549363	8.110576923	0.024353266	0.798756669
16	MAF2_20xZ_MaximumintensityprojectionNoise20.png	MAF2	LW4	563258	5.447	335706	4306	77.962	12287	1.715	0	0.985	0.1374	4194304	0.012826762	0.036600478	0.350451697	0.134291172	0.596007513
17	MAF2_10x.png	MAF2	LW8	109093	7.612	54249	464	116.916	1141	1.633	0	0.995	0.2039	1048576	0.008553149	0.021032646	0.406660824	0.104039192	0.497272969
18	MAF2_10x2048.png	MAF2	LW8	402631	8.417	212869	2188	97.289	3748	1.657	74.96	0.995	0.2034	4194304	0.010278654	0.017607073	0.583778015	0.095994711	0.528695009
19	MAF2_10xover.png	MAF2	LW8	500445	6.381	250438	1284	195.045	7625	1.695	0	0.994	0.1601	4194304	0.005127022	0.030446657	0.168393443	0.119315386	0.500430617
20	MAF2_10xunder.png	MAF2	LW8	94419	42.422	68124	1368	49.798	144	1.4	0	0.995	0.3603	4194304	0.020081128	0.002113792	9.5	0.022511244	0.721507324
21	MAF2_20widepinhole.png	MAF2	LW8	450972	7.301	225808	1659	136.111	5420	1.677	85.021	0.994	0.1766	4194304	0.007346945	0.024002693	0.306088561	0.107520103	0.500714013
22	MAF2_20x.png	MAF2	LW8	492136	6.523	248402	1536	161.72	6895	1.692	0	0.995	0.1842	4194304	0.006183527	0.027757425	0.222770123	0.117334366	0.504742591
23	MAF2_20xfocusII.png	MAF2	LW8	485793	6.634	248342	1506	164.902	6874	1.689	0	0.995	0.1866	4194304	0.006064208	0.027679571	0.219086413	0.115822077	0.511209507
24	MAF2_20xZa.png	MAF2	LW8	492794	6.511	248144	1532	161.974	7059	1.692	7.543	0.994	0.1697	4194304	0.00617383	0.028447192	0.217027908	0.117491245	0.503545092
25	MAF2_20xZb.png	MAF2	LW8	502554	6.346	252966	1488	170.004	7450	1.695	0	0.994	0.1826	4194304	0.005882215	0.029450598	0.199731544	0.119818211	0.503360833
26	MAF2_20xZc.png	MAF2	LW8	400893	8.462	214318	1972	108.681	4432	1.656	80.358	0.994	0.2205	4194304	0.00920124	0.020679551	0.444945848	0.095580339	0.534601502
27	MAF2_20xZ_Maximumintensityprojection.png	MAF2	LW8	506012	6.289	255107	1482	172.137	7334	1.697	0	0.994	0.1862	4194304	0.005809326	0.028748721	0.202072539	0.120642662	0.504152075
28	MAF2_20xZ_Maximumintensityprojection1024.png	MAF2	LW8	135346	5.747	67419	325	207.443	2277	1.67	0	0.994	0.1819	1048576	0.004820601	0.033773862	0.142731664	0.129076004	0.498123328
29	MAF2_20xZ_Maximumintensityprojection512.png	MAF2	LW8	34468	5.605	17061	53	321.906	640	1.642	68.866	0.995	0.1754	262144	0.003106497	0.037512455	0.0828125	0.131484985	0.494980852
30	MAF2_20xZ_MaximumintensityprojectionGB2.png	MAF2	LW8	248683	14.866	153431	2523	60.813	973	1.573	30.644	0.995	0.257	4194304	0.016443852	0.006341613	2.593011305	0.059290648	0.61697422
31	MAF2_20xZ_MaximumintensityprojectionGB3.png	MAF2	LW8	102145	39.062	77152	1410	54.718	124	1.412	114.577	0.994	0.3203	4194304	0.018275522	0.001607217	11.37096774	0.024353266	0.75531842
32	MAF2_20xZ_MaximumintensityprojectionNoise20.png	MAF2	LW8	563258	5.447	270025	1021	264.471	9879	1.715	0	0.985	0.1374	4194304	0.003781133	0.036585501	0.103350542	0.134291172	0.479398428
33	VCAF2B_10x.png	VCAF2B	LW4	119860	6.748	70760	1423	49.726	1837	1.646	76.781	0.995	0.3153	1048576	0.020110204	0.025960995	0.774632553	0.114307404	0.590355415
34	VCAF2B_10x2048.png	VCAF2B	LW4	381456	8.996	246143	5339	46.103	4692	1.647	76.399	0.995	0.3782	4194304	0.021690562	0.01906209	1.137894288	0.090946198	0.645272325
35	VCAF2B_10xover.png	VCAF2B	LW4	488358	6.589	295592	4375	67.564	8657	1.69	35.061	0.994	0.3029	4194304	0.014800781	0.02928699	0.505371376	0.11643362	0.605277276
36	VCAF2B_10xunder.png	VCAF2B	LW4	148175	26.306	106686	2337	45.651	656	1.482	45.963	0.988	0.4927	4194304	0.021905325	0.006148886	3.5625	0.035327673	0.72
37	VCAF2B_20x.png	VCAF2B	LW4	339493	10.355	225399	4905	45.953	3792	1.626	55.348	0.993	0.3913	4194304	0.021761365	0.0168235	1.293512658	0.080941439	0.66392827
38	VCAF2B_20xfocusII.png	VCAF2B	LW4	341813	10.271	228311	5026	45.426	3727	1.626	66.125	0.988	0.4005	4194304	0.022013825	0.016324224	1.348537698	0.08149457	0.667941243
39	VCAF2B_20xwidepinhole.png	VCAF2B	LW4	362780	9.562	235529	5104	46.146	4124	1.637	65.086	0.994	0.3748	4194304	0.021670351	0.017509521	1.237633366	0.086493492	0.649233695
40	VCAF2B_20xZa.png	VCAF2B	LW4	349796	9.991	231637	4786	48.399	4202	1.631	48.945	0.99	0.3967	4194304	0.020661584	0.018140453	1.138981437	0.083397865	0.662205971
41	VCAF2B_20xZb.png	VCAF2B	LW4	371287	9.297	243764	5194	46.932	4473	1.641	52.119	0.993	0.3876	4194304	0.021307424	0.018349715	1.161189358	0.088521719	0.656537934
42	VCAF2B_20xZc.png	VCAF2B	LW4	330064	10.708	214944	4695	45.781	3873	1.62	57.729	0.991	0.3771	4194304	0.021843123	0.018018647	1.212238575	0.07869339	0.651219157
43	VCAF2B_20xZ_Maximumintensityprojection.png	VCAF2B	LW4	408033	8.279	261205	5522	47.303	5231	1.658	56.41	0.995	0.3617	4194304	0.021140308	0.020026416	1.055629899	0.097282648	0.640156556
44	VCAF2B_20xZ_Maximumintensityprojection1024.png	VCAF2B	LW4	123412	6.497	73686	1431	51.493	1893	1.651	49.633	0.995	0.3225	1048576	0.019420115	0.02569009	0.755942948	0.117694855	0.597073218
45	VCAF2B_20xZ_Maximumintensityprojection512.png	VCAF2B	LW4	33253	5.883	18912	382	49.508	498	1.632	60.286	0.961	0.3047	262144	0.020198756	0.026332487	0.767068273	0.126850128	0.568730641
46	VCAF2B_20xZ_MaximumintensityprojectionGB2.png	VCAF2B	LW4	226904	16.485	157501	3530	44.618	1685	1.553	46.783	0.992	0.4091	4194304	0.022412479	0.010698345	2.09495549	0.054098129	0.694130557
47	VCAF2B_20xZ_MaximumintensityprojectionGB3.png	VCAF2B	LW4	127527	30.89	94153	1925	48.911	450	1.45	53.336	0.994	0.4589	4194304	0.020445299	0.004779455	4.277777778	0.030404806	0.738298556
48	VCAF2B_20xZ_MaximumintensityprojectionNoise20.png	VCAF2B	LW4	467379	6.974	274282	6029	45.494	6388	1.682	64.285	0.847	0.2436	4194304	0.021980921	0.023289899	0.943800877	0.111431837	0.586851356
49	VCAF2B_10x.png	VCAF2B	LW8	119860	6.748	52280	452	115.664	1289	1.646	60.65	0.995	0.3153	1048576	0.008645732	0.0246557	0.350659426	0.114307404	0.436175538
50	VCAF2B_10x2048.png	VCAF2B	LW8	381456	8.996	190186	2280	83.415	3247	1.647	89.507	0.995	0.3782	4194304	0.011988252	0.01707276	0.702186634	0.090946198	0.498579128
51	VCAF2B_10xover.png	VCAF2B	LW8	488358	6.589	233742	1230	190.034	6663	1.69	0	0.994	0.3029	4194304	0.005262216	0.028505788	0.184601531	0.11643362	0.478628383
52	VCAF2B_10xunder.png	VCAF2B	LW8	148175	26.306	95167	1639	58.064	403	1.482	65.501	0.988	0.4927	4194304	0.017222375	0.004234661	4.066997519	0.035327673	0.64226084
53	VCAF2B_20x.png	VCAF2B	LW8	339493	10.355	179707	2359	76.179	2625	1.626	62.05	0.993	0.3913	4194304	0.013126977	0.01460711	0.898666667	0.080941439	0.529339338
54	VCAF2B_20xfocusII.png	VCAF2B	LW8	341813	10.271	181587	2412	75.285	2514	1.626	75.589	0.988	0.4005	4194304	0.013282858	0.013844603	0.959427208	0.08149457	0.531246617
55	VCAF2B_20xwidepinhole.png	VCAF2B	LW8	362780	9.562	183781	2247	81.789	2804	1.637	72.497	0.994	0.3748	4194304	0.012226583	0.01525729	0.801355207	0.086493492	0.506590771
56	VCAF2B_20xZa.png	VCAF2B	LW8	349796	9.991	184677	2239	82.482	2933	1.631	63.302	0.99	0.3967	4194304	0.012123857	0.015881783	0.763382203	0.083397865	0.527956295
57	VCAF2B_20xZb.png	VCAF2B	LW8	371287	9.297	191538	2297	83.386	3113	1.641	60.04	0.993	0.3876	4194304	0.011992421	0.01625265	0.737873434	0.088521719	0.515875859
58	VCAF2B_20xZc.png	VCAF2B	LW8	330064	10.708	169400	2149	78.827	2685	1.62	73.906	0.991	0.3771	4194304	0.012686009	0.015850059	0.800372439	0.07869339	0.513233797
59	VCAF2B_20xZ_Maximumintensityprojection.png	VCAF2B	LW8	408033	8.279	199496	2185	91.303	3553	1.658	50.024	0.995	0.3617	4194304	0.010952543	0.017809881	0.614973262	0.097282648	0.488921239
60	VCAF2B_20xZ_Maximumintensityprojection1024.png	VCAF2B	LW8	123412	6.497	54325	436	124.599	1338	1.651	93.743	0.995	0.3225	1048576	0.008025747	0.024629544	0.325859492	0.117694855	0.440192202
61	VCAF2B_20xZ_Maximumintensityprojection512.png	VCAF2B	LW8	33253	5.883	13436	111	121.045	341	1.632	0	0.961	0.3047	262144	0.00826139	0.025379577	0.325513196	0.126850128	0.40405377
62	VCAF2B_20xZ_MaximumintensityprojectionGB2.png	VCAF2B	LW8	226904	16.485	133154	2116	62.927	1131	1.553	78.828	0.992	0.4091	4194304	0.01589143	0.008493924	1.870910698	0.054098129	0.586829672
63	VCAF2B_20xZ_MaximumintensityprojectionGB3.png	VCAF2B	LW8	127527	30.89	87211	1477	59.046	316	1.45	79.099	0.994	0.4589	4194304	0.016935948	0.003623396	4.674050633	0.030404806	0.683863025
64	VCAF2B_20xZ_MaximumintensityprojectionNoise20.png	VCAF2B	LW8	467379	6.974	197373	1868	105.66	4241	1.682	61.74	0.847	0.2436	4194304	0.00946432	0.021487235	0.440462155	0.111431837	0.422297536
