## Supplementary material for "A FIJI Macro for quantifying pattern in extracellular matrix": TableS2

PCA Identifier	Image	CAF	Type	Area (microns^2)	Lacunarity	Total Length (microns)	Endpoints	HGU (microns)	Branchpoints	Box-Counting Fractal Dimension	Curvature	% High Density Matrix	Alignment	TotalImageArea	Norm End	Norm Branch	End/Branch	Length/Area
1	CAF1_1_Maximumintensityprojection.png	CAF1	Isotropic	439343	7.547	147052	160	919.075	4190	1.672	44.932	0.305	0.01562	4194304	0.00108805	0.028493322	0.038186158	0.334708872
2	CAF1_2_Maximumintensityprojection.png	CAF1	Isotropic	525755	5.978	193595	71	2726.69	7655	1.702	NaN	0.621	0.004561	4194304	0.000366745	0.03954131	0.009274984	0.368222841
3	CAF1_3_Maximumintensityprojection.png	CAF1	Isotropic	551471	5.606	214383	60	3573.05	9208	1.711	NaN	0.683	0.01104	4194304	0.000279873	0.042951167	0.006516073	0.38874755
4	CAF1_4_Maximumintensityprojection.png	CAF1	Isotropic	482413	6.694	168525	152	1108.717	5847	1.688	39.319	0.562	0.0115	4194304	0.000901943	0.034695149	0.025996237	0.349337601
5	CAF1_Maximumintensityprojection.png	CAF1	Isotropic	533289	5.865	203156	80	2539.45	8113	1.705	NaN	0.673	0.005558	4194304	0.000393786	0.039934828	0.009860717	0.380949166
6	CAF2_1_Maximumintensityprojection.png	CAF2	Isotropic	478088	6.773	189153	78	2425.038	7242	1.686	NaN	0.365	0.02095	4194304	0.000412365	0.038286467	0.010770505	0.395644735
7	CAF2_2_Maximumintensityprojection.png	CAF2	Isotropic	476481	6.803	171926	101	1702.238	6218	1.685	40.362	0.405	0.05115	4194304	0.000587462	0.036166723	0.016243165	0.360824461
8	CAF2_Maximumintensityprojection.png	CAF2	Isotropic	523110	6.018	201228	73	2756.548	8347	1.701	NaN	0.491	0.006437	4194304	0.000362773	0.041480311	0.008745657	0.384676263
9	MAF2_1_Maximumintensityprojection.png	MAF2	Isotropic	428330	7.792	185810	93	1997.957	6148	1.667	NaN	0.443	0.05672	4194304	0.000500511	0.033087563	0.015126871	0.433801041
10	MAF2_2_Maximumintensityprojection.png	MAF2	Isotropic	368186	9.392	150234	108	1391.056	4649	1.64	72.788	0.346	0.09075	4194304	0.000718879	0.030945059	0.023230802	0.408038328
11	MAF2_3_Maximumintensityprojection.png	MAF2	Isotropic	419015	8.01	176326	115	1533.27	5525	1.663	56.483	0.268	0.02002	4194304	0.000652201	0.031334006	0.02081448	0.420810711
12	MAF2_4_Maximumintensityprojection.png	MAF2	Isotropic	398609	8.522	166644	115	1449.078	5195	1.655	NaN	0.357	0.033	4194304	0.000690094	0.03117424	0.02213667	0.418063817
13	NF2_Maximumintensityprojection.1.png	NF2	Isotropic	654688	4.407	308459	7	44065.571	17557	1.74	NaN	0.663	0.008578	4194304	2.27E-05	0.056918424	0.000398701	0.471154199
14	NF2_Maximumintensityprojection.1_2.png	NF2	Isotropic	540921	5.754	183746	95	1934.168	7174	1.707	107.712	0.384	0.008834	4194304	0.000517018	0.039043027	0.013242264	0.339691008
15	NF2_Maximumintensityprojection.1_3.png	NF2	Isotropic	547990	5.654	184468	95	1941.768	7320	1.709	64.622	0.294	0.01911	4194304	0.000514994	0.039681679	0.012978142	0.336626581
16	OCAF1_1_Maximumintensityprojection.png	OCAF	Isotropic	465291	7.014	163327	282	579.174	4199	1.683	48.644	0.583	0.09605	4194304	0.001726598	0.02570916	0.067158847	0.351021189
17	OCAF1_2_Subset_Maximumintensityprojection.png	OCAF	Isotropic	488967	6.578	189760	213	890.892	5203	1.691	70.161	0.741	0.1941	4194304	0.00112247	0.027418845	0.04093792	0.388083449
18	VCAF2B_1_Maximumintensityprojection.png	VCAF2B	Anisotropic	538439	5.79	233299	156	1495.506	7358	1.707	NaN	0.629	0.09215	4194304	0.00066867	0.031538926	0.021201413	0.433287708
19	VCAF2B_3_Maximumintensityprojection.png	VCAF2B	Anisotropic	541111	5.751	228832	153	1495.634	7196	1.708	162.758	0.612	0.177	4194304	0.000668613	0.031446651	0.021261812	0.4228929
20	VCAF2B_4_Maximumintensityprojection.png	VCAF2B	Anisotropic	546440	5.676	230786	126	1831.635	7820	1.71	15.68	0.597	0.1596	4194304	0.00054596	0.033884204	0.016112532	0.422344631
21	VCAF8_2_Maximumintensityprojection.png	VCAF8	Anisotropic	501544	6.363	235397	163	1444.153	6911	1.695	NaN	0.703	0.2375	4194304	0.000692447	0.029358913	0.023585588	0.469344664
22	VCAF8_3_Maximumintensityprojection.png	VCAF8	Anisotropic	491612	6.532	226687	194	1168.49	6173	1.692	NaN	0.632	0.1753	4194304	0.000855806	0.027231381	0.031427183	0.461109574
23	VCAF8_4_Maximumintensityprojection.png	VCAF8	Anisotropic	500290	6.384	234940	187	1256.364	6924	1.695	NaN	0.743	0.1448	4194304	0.000795948	0.029471354	0.02700751	0.469607628
24	VCAF8_Maximumintensityprojection.png	VCAF8	Anisotropic	508518	6.248	244833	150	1632.22	7695	1.698	NaN	0.728	0.1158	4194304	0.000612663	0.031429587	0.019493177	0.481463783
