## Supplementary material for "A FIJI Macro for quantifying pattern in extracellular matrix": TableS3

Image	Type	Area (microns^2)	Lacunarity	Total Length (microns)	Endpoints	HGU (microns)	Branchpoints	Box-Counting Fractal Dimension	Curvature	% High Density Matrix	Alignment	TotalImageArea	Area	Length	End	Branch	Norm End	Norm Branch	End/Branch
gleason 5 a.png	Gleason5	23582	11.658	19348	860	22.498	570	1.516	54.119	0.2	0.02621	322074	0.073219198	0.060073151	0.002670194	0.00176978	0.044449039	0.029460409	1.50877193
gleason 5 b.png	Gleason5	35580	10.86	28965	1372	21.112	785	1.55	69.08	0.2	0.1859	457562	0.077759954	0.063302897	0.002998501	0.001715614	0.047367513	0.027101674	1.747770701
kidney a.png	Kidney	367059	26.199	303915	12357	24.595	5728	1.524	42.954	0.3	0.07272	10350763	0.035462023	0.029361604	0.001193825	0.000553389	0.040659395	0.018847375	2.157297486
kidney b.png	Kidney	344641	35.408	288198	16498	17.469	3342	1.488	38.775	0.3	0.03151	12892256	0.026732404	0.02235435	0.001279683	0.000259225	0.057245366	0.011596194	4.936564931
normal a.png	Normal	38103	23.954	31416	1976	15.899	551	1.43	70.838	0.4	0.05936	988934	0.038529366	0.03176754	0.001998111	0.000557166	0.062897886	0.017538834	3.586206897
normal b.png	Normal	39773	38.662	33428	2100	15.918	462	1.36	53.796	0.4	0.04447	1617244	0.024593073	0.020669732	0.001298505	0.000285671	0.062821587	0.013820749	4.545454545
normal glands a.png	Normal glands	40810	42.612	34007	1907	17.833	479	1.335	53.85	0.2	0.02527	1820613	0.022415527	0.018678874	0.001047449	0.000263098	0.05607669	0.014085335	3.981210856
normal glands b.png	Normal glands	23583	49.682	19477	1079	18.051	232	1.282	34.42	0.1	0.06995	1218807	0.019349249	0.015980381	0.000885292	0.00019035	0.055398675	0.011911485	4.650862069
normal stroma a.png	Normal stroma	33151	32.492	27420	1940	14.134	268	1.396	61.75	0.5	0.02627	1143450	0.028992085	0.02398006	0.00169662	0.000234378	0.070751276	0.009773888	7.23880597
normal stroma b.png	Normal stroma	16861	21.036	13964	995	14.034	241	1.418	77.726	0.5	0.01937	388410	0.043410314	0.035951701	0.002561726	0.000620478	0.071254655	0.017258665	4.128630705
normal stroma c.png	Normal stroma	31721	19.886	26568	1822	14.582	387	1.447	41.725	0.5	0.1145	694260	0.045690375	0.038268084	0.002624377	0.000557428	0.068578741	0.014566396	4.708010336
tumour a.png	Tumor	55862	39.063	46473	2725	17.054	688	1.384	47.379	0.1	0.05254	2293856	0.02435288	0.020259772	0.001187956	0.000299932	0.058636197	0.014804295	3.960755814
tumour b.png	Tumor	38802	33.341	31813	1771	17.963	487	1.388	42.775	0.2	0.0239	1371290	0.028295984	0.023199323	0.001291485	0.00035514	0.055669066	0.015308207	3.636550308
tumour c.png	Tumor	41928	28.883	35011	1824	19.195	546	1.413	46.677	0.2	0.02133	1294875	0.032379959	0.027038131	0.00140863	0.000421662	0.052097912	0.015595099	3.340659341
tumour d.png	Tumor	36604	28.403	30149	1481	20.357	480	1.408	48.644	0.2	0.001435	1112856	0.032891946	0.027091555	0.00133081	0.000431323	0.049122691	0.015920926	3.085416667
tumour e.png	Tumor	29480	24.573	24439	1182	20.676	442	1.398	55.098	0.2	0.07669	783366	0.037632473	0.031197422	0.001508873	0.000564232	0.048365318	0.018085846	2.674208145
